# *Uhrf1* loss disrupts Ctcf-associated chromatin organization during early mouse embryogenesis

**DOI:** 10.64898/2026.07.15.738670

**Authors:** Agata Kurowski, Bohan Zhu, Yifei Sun, Paul Sargunas, Nimisha Jain, Ashley Chan, Lahouaria Hadri, Yi Shi, Martin J. Walsh, Sai Ma

**Affiliations:** Department of Pharmacological Sciences, Icahn School of Medicine at Mount Sinai, New York, NY 10029, USA; The Mount Sinai Center for RNA Biology and Medicine, Icahn School of Medicine at Mount Sinai, New York, NY 10029, USA; Department of Genetics and Genomic Sciences, Icahn School of Medicine at Mount Sinai, New York, NY 10029, USA; Institute of Genomic Health, Icahn School of Medicine at Mount Sinai, New York, NY 10029, USA; Department of Dermatology, Icahn School of Medicine at Mount Sinai, New York, NY 10029, USA

**Keywords:** UHRF1, DNA methylation, chromatin organization, embryonic development

## Abstract

UHRF1 is a chromatin-binding protein essential for maintaining DNA methylation and histone modification states, yet its integrated role *in vivo* remains incompletely understood. To define its function, we generated conditional *Uhrf1* knockout embryonic stem cells (ESCs) and embryos. *Uhrf1*⁻^/^⁻ ESCs exhibited near-complete loss of 5mC and 5hmC but maintained pluripotency, whereas Uhrf1-null embryos developed normally until E8.5 and then failed to develop further by E9.5, phenocopying *Dnmt1* loss. Single-cell multi-omic (ME-seq) profiling of E8.5 embryos revealed impaired lineage stabilization, widespread hypomethylation, and disrupted chromatin architecture. *Uhrf1* loss was associated with altered CTCF-associated chromatin signal, broad remodeling of chromatin contacts, altered *cis*-regulatory relationships, and reduced predicted BMP-related ligand–receptor communication, particularly within neural crest populations. These findings identify *Uhrf1* as a central regulator that tightly couples DNA methylation maintenance to 3D genome organization during gastrulation, thereby, directing early lineage specification and positioning *Uhrf1* as a pivotal mediator of epigenetic information transfer during early embryogenesis.

**Highlights:**

- *Uhrf1* knockout ESCs show global loss of 5mC/5hmC but maintain pluripotency.
- *Uhrf1*-null embryos develop normally until E8.5 but die by E9.5 with severe defects.
- Single-cell multi-omics revealed disrupted chromatin, transcription, and lineage stability upon knockout.
- Loss of Uhrf1 alters CTCF-associated chromatin signal, predicted BMP-related communication, and *cis*-regulatory relationships.

**Graphical abstract:** 
