## Supplemental Table 1 for "*Uhrf1* loss disrupts Ctcf-associated chromatin organization during early mouse embryogenesis"

### Sheet: Imprinted genes
Imprinted genes differentially expressed in Uhrf1 KO vs WT ESCs
Gene	Parent-of-origin	log2FC (KO/WT)	padj (FDR)	Direction
Xlr4c	Maternal	3.27	2.2e-48	Up in KO
Xlr4b	Maternal	3.1	6.2e-43	Up in KO
Xlr3b	Maternal	2.33	5.2e-56	Up in KO
Fkbp6	Paternal	1.8	7.1e-49	Up in KO
Plagl1	Paternal	1.28	5.9e-11	Up in KO
Nap1l5	Paternal	1.12	1.4e-03	Up in KO
Ano1	Maternal	1.09	1.2e-03	Up in KO
Dlk1	Paternal	1.01	5.3e-03	Up in KO
Snrpn	Paternal	0.99	4.5e-10	Up in KO
Zrsr1	Paternal	0.95	3.7e-08	Up in KO
Rtl1	Paternal	0.86	9.5e-03	Up in KO
Mcts2	Paternal	0.85	6.8e-05	Up in KO
Mest	Paternal	0.66	8.6e-04	Up in KO
Slc22a18	Maternal	-0.81	3.5e-02	Down in KO
Cdkn1c	Maternal	-1.24	1.5e-05	Down in KO
Grb10	Isoform Dependent	-1.42	6.0e-24	Down in KO
Phlda2	Maternal	-1.46	7.5e-07	Down in KO
